# Powdery mildew fungi block plant vacuolar traffic to suppress immunity

**DOI:** 10.64898/2026.05.12.724530

**Authors:** Sohini Deb, João P. A. Plácido, Xuan Li, Paraskevi Doukoudaki, Björn Sabelleck, Valeria Velásquez-Zapata, Gregory Fuerst, Bobby Routya, J. Mitch Elmore, Anna Christensen, Roger P. Wise, Hans Thordal-Christensen

## Abstract

Plant immunity can be activated by membrane-localized pattern recognition receptors or by cytosolic nucleotide-binding leucine-rich repeat (NLR) receptors, while it can be counteracted by pathogen secreted effectors. Manifestation of immunity often involves endomembrane traffic. However, limited evidence is available for such an involvement in NLR-mediated immunity, which typically includes a hypersensitive reaction (HR)-programmed cell death response. Here we show that the barley powdery mildew fungus uses several effectors to target and inhibit the vacuolar trafficking pathway, which causes endomembrane markers to stall in the endoplasmic reticulum (ER). We used this ER-stalling phenotype as a proxy to track fungal manipulation of the vacuolar pathway during different stages of the actual infection. Our data indicate that powdery mildew fungi interfere with the vacuolar pathway, but only temporarily, as the stalling is lifted once the fungal haustorial feeding structures are well-developed for nutrient uptake in epidermal cells. Notably, we show evidence that blocking the vacuolar pathway causes a general inhibition of NLR-mediated HR, and that this mechanism is taken advantage of by the pathogen. Finally, we provide an example that the fungus can secrete a different set of effectors at the haustorial stage that result in the re-opening of the vacuolar pathway by inhibiting the initial vacuolar traffic-suppressing effectors.
