## Supplemental Table 1 for "Powdery mildew fungi block plant vacuolar traffic to suppress immunity"

### Sheet: Sheet1
Supplemental Table 1a: Yeast 2-hybrid next-generation interaction screen for barley targets of BhCSEP0219
HORVU.MOREX	Bait	Enrichment Score	Specificity Score	In-frame Score	Sum-of-Scores	Prey Annotation
In-frame Prey ID
HvSINA7 (r3.7HG0711610.1)	CSEP0219	0.916875	0.872161	1	2.78904	SINA E3 ubiquitin-protein ligase
HvSINA6 (r3.6HG0553110.1)	CSEP0219	0.901883	0.890854	0.971831	2.76457	SINA E3 ubiquitin-protein ligase
HvSINA3 (r3.3HG0249640.1)	CSEP0219	0.980398	0.896451	0.887324	2.76417	SINA E3 ubiquitin-protein ligase
HvSINA1 (r3.1HG0034990.1)	CSEP0219	0.933133	0.895978	0.859155	2.68827	SINA E3 ubiquitin-protein ligase
HvSINA2 (r3.2HG0116790.1)	CSEP0219	0.845514	0.795604	0.84507	2.48619	SINA E3 ubiquitin-protein ligase
HvAP1g2 (r3.6HG0626940.1)	CSEP0219	0	0.298223	0	0.298223	AP-1 complex subunit gamma-2
Supplemental Table 1b: Yeast 2-hybrid next-generation interaction screen for barley targets of BhCSEP0174
HORVU.MOREX	Bait	Enrichment Score	Specificity Score	In-frame Score	Sum-of-Scores	Prey Annotation
In-frame Prey ID
HvAP1g2 (r3.6HG0626940.1)	CSEP0174 (AVRA9)	0.938625	0.897407	0.987179	2.82321	AP-1 complex subunit gamma-2
HvSINA7 (r3.7HG0711610.1)	CSEP0174 (AVRA9)	0	0.667315	0	0.667315	SINA E3 ubiquitin-protein ligase
