## Supplemental Table 2 for "Powdery mildew fungi block plant vacuolar traffic to suppress immunity"

### Sheet: List of tested CSEPs
CSEP ID*	*CSEPs were randomly chosen to avoid bias
CSEP0014
CSEP0017
CSEP0037
CSEP0039
CSEP0042
CSEP0044
CSEP0049
CSEP0051
CSEP0058
CSEP0063
CSEP0067
CSEP0068
CSEP0079
CSEP0089
CSEP0132
CSEP0142
CSEP0144
CSEP0153
CSEP0154
CSEP0157
CSEP0158
CSEP0161
CSEP0162
CSEP0163
CSEP0164
CSEP0166
CSEP0173
CSEP0188
CSEP0189
CSEP0190
CSEP0191
CSEP0198
CSEP0202
CSEP0203
CSEP0211
CSEP0214
CSEP0215
CSEP0216
CSEP0221
CSEP0232
CSEP0245
CSEP0246
CSEP0247
CSEP0253
CSEP0254
CSEP0261
CSEP0265
CSEP0273
CSEP0274
CSEP0275
CSEP0276
CSEP0277
CSEP0278
CSEP0324
CSEP0325
CSEP0327
CSEP0329
CSEP0330
CSEP0331
CSEP0332
CSEP0333
CSEP0364/CSEP0365
CSEP0366
CSEP0367
CSEP0368
CSEP0369
CSEP0370
CSEP0373
CSEP0374
CSEP0375
CSEP0376
CSEP0377
CSEP0378
CSEP0379
CSEP0380/CSEP0488
CSEP0394
CSEP0396
CSEP0419/CSEP0516
CSEP0420
CSEP0424
CSEP0425
CSEP0428
CSEP0431
CSEP0435
CSEP0436
CSEP0438
CSEP0459
CSEP0460
CSEP0461
CSEP0462
CSEP0489
CSEP0493
CSEP0498
CSEP0510
CSEP0511
CSEP0515
CSEP0521
CSEP0526
CSEP0529

### Sheet: AF2-multimer scores
CSEP pairs	Model	pLDDT	pTM	ipTM	ipTM+pTM
CSEP0162:CSEP0162	Multimer_model_rank_1	90.32	0.8	0.7	0.72
CSEP0162:CSEP0142	Multimer_model_rank_1	72.94	0.73	0.7	0.706
CSEP0162:CSEP0164	Multimer_model_rank_1	88.13	0.78	0.68	0.7
CSEP0162:CSEP0142	Multimer_model_rank_2	73.11	0.72	0.69	0.696
CSEP0162:CSEP0162	Multimer_model_rank_2	90.26	0.79	0.65	0.678
CSEP0162:CSEP0253	Multimer_model_rank_1	52.26	0.5	0.72	0.676
CSEP0162:CSEP0162	Multimer_model_rank_3	89.73	0.77	0.63	0.658
CSEP0162:CSEP0529	Multimer_model_rank_1	88.68	0.76	0.63	0.656
CSEP0162:CSEP0377	Multimer_model_rank_1	75.31	0.7	0.63	0.644
CSEP0162:CSEP0253	Multimer_model_rank_2	51.74	0.49	0.65	0.618
CSEP0162:CSEP0198	Multimer_model_rank_1	85.65	0.71	0.56	0.59
CSEP0162:CSEP0332	Multimer_model_rank_1	79.02	0.55	0.57	0.566
CSEP0162:CSEP0162	Multimer_model_rank_4	87.87	0.71	0.52	0.558
CSEP0162:CSEP0164	Multimer_model_rank_2	84.61	0.68	0.48	0.52
CSEP0162:CSEP0529	Multimer_model_rank_2	86.37	0.67	0.45	0.494
CSEP0162:CSEP0142	Multimer_model_rank_3	69.55	0.68	0.44	0.488
CSEP0162:CSEP0253	Multimer_model_rank_3	50.19	0.48	0.49	0.488
CSEP0162:CSEP0377	Multimer_model_rank_2	74.93	0.67	0.44	0.486
CSEP0162:CSEP0153	Multimer_model_rank_1	85	0.66	0.44	0.484
CSEP0162:CSEP0198	Multimer_model_rank_2	83.5	0.65	0.44	0.482
CSEP0162:CSEP0274	Multimer_model_rank_1	71.2	0.73	0.41	0.474
CSEP0162:CSEP0154	Multimer_model_rank_1	82.62	0.65	0.42	0.466
CSEP0162:CSEP0265	Multimer_model_rank_1	65.23	0.64	0.41	0.456
CSEP0162:CSEP0163	Multimer_model_rank_1	84.64	0.66	0.4	0.452
CSEP0162:CSEP0051	Multimer_model_rank_1	67.69	0.68	0.39	0.448
CSEP0162:CSEP0253	Multimer_model_rank_4	49.34	0.49	0.43	0.442
CSEP0162:CSEP0253	Multimer_model_rank_5	51.72	0.49	0.43	0.442
CSEP0162:CSEP0154	Multimer_model_rank_2	83.05	0.63	0.38	0.43
CSEP0162:CSEP0164	Multimer_model_rank_3	83.34	0.62	0.37	0.42
CSEP0162:CSEP0373	Multimer_model_rank_1	81.49	0.66	0.36	0.42
CSEP0162:CSEP0374	Multimer_model_rank_2	80.62	0.67	0.35	0.414
CSEP0162:CSEP0374	Multimer_model_rank_1	81.96	0.66	0.35	0.412
CSEP0162:CSEP0198	Multimer_model_rank_3	82.76	0.6	0.36	0.408
CSEP0162:CSEP0162	Multimer_model_rank_5	84.29	0.62	0.35	0.404
CSEP0162:CSEP0529	Multimer_model_rank_3	83.37	0.61	0.34	0.394
CSEP0162:CSEP0173	Multimer_model_rank_2	78.63	0.77	0.29	0.386
CSEP0162:CSEP0173	Multimer_model_rank_1	79.98	0.76	0.29	0.384
CSEP0162:CSEP0277	Multimer_model_rank_1	67.69	0.68	0.31	0.384
CSEP0162:CSEP0529	Multimer_model_rank_4	82.79	0.6	0.33	0.384
CSEP0162:CSEP0051	Multimer_model_rank_2	66.18	0.67	0.31	0.382
CSEP0162:CSEP0374	Multimer_model_rank_3	82.01	0.64	0.31	0.376
CSEP0162:CSEP0374	Multimer_model_rank_4	81.09	0.64	0.31	0.376
CSEP0162:CSEP0173	Multimer_model_rank_3	78.27	0.76	0.27	0.368
CSEP0162:CSEP0329	Multimer_model_rank_1	64	0.67	0.29	0.366
CSEP0162:CSEP0245	Multimer_model_rank_1	76.59	0.7	0.28	0.364
CSEP0162:CSEP0254	Multimer_model_rank_1	81.02	0.64	0.29	0.36
CSEP0162:CSEP0277	Multimer_model_rank_2	67.86	0.67	0.28	0.358
CSEP0162:CSEP0202	Multimer_model_rank_1	76.14	0.59	0.3	0.358
CSEP0162:CSEP0374	Multimer_model_rank_5	80.86	0.63	0.29	0.358
CSEP0162:CSEP0154	Multimer_model_rank_3	81.88	0.58	0.3	0.356
CSEP0162:CSEP0154	Multimer_model_rank_4	82.1	0.58	0.3	0.356
CSEP0162:CSEP0173	Multimer_model_rank_4	79.17	0.76	0.25	0.352
CSEP0162:CSEP0420	Multimer_model_rank_1	41.37	0.36	0.35	0.352
CSEP0162:CSEP0173	Multimer_model_rank_5	78.17	0.76	0.24	0.344
CSEP0162:CSEP0142	Multimer_model_rank_4	65.49	0.64	0.25	0.328
CSEP0162:CSEP0153	Multimer_model_rank_2	82.15	0.58	0.26	0.324
CSEP0162:CSEP0245	Multimer_model_rank_2	75.43	0.7	0.23	0.324
CSEP0162:CSEP0161	Multimer_model_rank_1	79.97	0.57	0.26	0.322
CSEP0162:CSEP0202	Multimer_model_rank_2	79.34	0.57	0.26	0.322
CSEP0162:CSEP0436	Multimer_model_rank_1	64.88	0.52	0.27	0.32
CSEP0162:CSEP0333	Multimer_model_rank_2	74.69	0.62	0.24	0.316
CSEP0162:CSEP0333	Multimer_model_rank_1	76.79	0.61	0.24	0.314
CSEP0162:CSEP0198	Multimer_model_rank_4	82.35	0.56	0.25	0.312
CSEP0162:CSEP0420	Multimer_model_rank_2	41.37	0.36	0.3	0.312
CSEP0162:CSEP0142	Multimer_model_rank_5	64.68	0.63	0.23	0.31
CSEP0162:CSEP0274	Multimer_model_rank_2	69.46	0.71	0.21	0.31
CSEP0162:CSEP0051	Multimer_model_rank_3	65.1	0.64	0.22	0.304
CSEP0162:CSEP0163	Multimer_model_rank_2	81.14	0.56	0.24	0.304
CSEP0162:CSEP0247	Multimer_model_rank_1	74.13	0.68	0.21	0.304
CSEP0162:CSEP0329	Multimer_model_rank_2	64.27	0.64	0.22	0.304
CSEP0162:CSEP0380/CSEP0488	Multimer_model_rank_1	75.2	0.6	0.23	0.304
CSEP0162:CSEP0037	Multimer_model_rank_1	72.06	0.55	0.24	0.302
CSEP0162:CSEP0198	Multimer_model_rank_5	80.21	0.55	0.24	0.302
CSEP0162:CSEP0051	Multimer_model_rank_4	65.26	0.66	0.21	0.3
CSEP0162:CSEP0332	Multimer_model_rank_2	78.13	0.54	0.24	0.3
CSEP0162:CSEP0246	Multimer_model_rank_1	78.43	0.69	0.2	0.298
CSEP0162:CSEP0277	Multimer_model_rank_3	62.85	0.65	0.21	0.298
CSEP0162:CSEP0277	Multimer_model_rank_4	65.43	0.65	0.21	0.298
CSEP0162:CSEP0154	Multimer_model_rank_5	82.18	0.56	0.23	0.296
CSEP0162:CSEP0158	Multimer_model_rank_1	75.22	0.64	0.21	0.296
CSEP0162:CSEP0245	Multimer_model_rank_3	74.2	0.68	0.2	0.296
CSEP0162:CSEP0037	Multimer_model_rank_2	71.32	0.55	0.23	0.294
CSEP0162:CSEP0161	Multimer_model_rank_2	79.63	0.55	0.23	0.294
CSEP0162:CSEP0329	Multimer_model_rank_3	63.71	0.63	0.21	0.294
CSEP0162:CSEP0436	Multimer_model_rank_2	65.27	0.51	0.24	0.294
CSEP0162:CSEP0221	Multimer_model_rank_1	75.87	0.61	0.21	0.29
CSEP0162:CSEP0246	Multimer_model_rank_2	77.8	0.69	0.19	0.29
CSEP0162:CSEP0331	Multimer_model_rank_1	76.42	0.69	0.19	0.29
CSEP0162:CSEP0376	Multimer_model_rank_1	74.96	0.65	0.2	0.29
CSEP0162:CSEP0153	Multimer_model_rank_3	81.88	0.56	0.22	0.288
CSEP0162:CSEP0245	Multimer_model_rank_4	78.38	0.68	0.19	0.288
CSEP0162:CSEP0246	Multimer_model_rank_3	77.16	0.68	0.19	0.288
CSEP0162:CSEP0331	Multimer_model_rank_2	73.67	0.67	0.19	0.286
CSEP0162:CSEP0331	Multimer_model_rank_3	73.86	0.67	0.19	0.286
CSEP0162:CSEP0380/CSEP0488	Multimer_model_rank_2	73.5	0.59	0.21	0.286
CSEP0162:CSEP0396	Multimer_model_rank_1	72.43	0.62	0.2	0.284
CSEP0162:CSEP0327	Multimer_model_rank_1	57.53	0.53	0.22	0.282
CSEP0162:CSEP0158	Multimer_model_rank_2	75.66	0.64	0.19	0.28
CSEP0162:CSEP0254	Multimer_model_rank_2	80.28	0.6	0.2	0.28
CSEP0162:CSEP0265	Multimer_model_rank_2	59.38	0.56	0.21	0.28
CSEP0162:CSEP0333	Multimer_model_rank_3	76.39	0.6	0.2	0.28
CSEP0162:CSEP0163	Multimer_model_rank_3	82.27	0.55	0.21	0.278
CSEP0162:CSEP0246	Multimer_model_rank_4	76.9	0.67	0.18	0.278
CSEP0162:CSEP0247	Multimer_model_rank_2	74.35	0.67	0.18	0.278
CSEP0162:CSEP0329	Multimer_model_rank_4	63.67	0.63	0.19	0.278
CSEP0162:CSEP0331	Multimer_model_rank_4	74	0.67	0.18	0.278
CSEP0162:CSEP0420	Multimer_model_rank_3	40.29	0.35	0.26	0.278
CSEP0162:CSEP0436	Multimer_model_rank_4	64.79	0.51	0.22	0.278
CSEP0162:CSEP0202	Multimer_model_rank_3	77.25	0.54	0.21	0.276
CSEP0162:CSEP0373	Multimer_model_rank_2	77.16	0.58	0.2	0.276
CSEP0162:CSEP0436	Multimer_model_rank_3	64.9	0.5	0.22	0.276
CSEP0162:CSEP0058	Multimer_model_rank_1	77.04	0.61	0.19	0.274
CSEP0162:CSEP0333	Multimer_model_rank_4	72.66	0.6	0.19	0.272
CSEP0162:CSEP0190	Multimer_model_rank_1	78.22	0.55	0.2	0.27
CSEP0162:CSEP0245	Multimer_model_rank_5	75.21	0.67	0.17	0.27
CSEP0162:CSEP0247	Multimer_model_rank_3	73.55	0.67	0.17	0.27
CSEP0162:CSEP0461	Multimer_model_rank_1	74.7	0.63	0.18	0.27
CSEP0162:CSEP0063	Multimer_model_rank_1	72.3	0.58	0.19	0.268
CSEP0162:CSEP0089	Multimer_model_rank_1	80.11	0.54	0.2	0.268
CSEP0162:CSEP0153	Multimer_model_rank_4	83.07	0.54	0.2	0.268
CSEP0162:CSEP0232	Multimer_model_rank_1	72.9	0.58	0.19	0.268
CSEP0162:CSEP0274	Multimer_model_rank_3	69.96	0.7	0.16	0.268
CSEP0162:CSEP0329	Multimer_model_rank_5	61.59	0.62	0.18	0.268
CSEP0162:CSEP0373	Multimer_model_rank_3	76	0.58	0.19	0.268
CSEP0162:CSEP0274	Multimer_model_rank_4	66.91	0.69	0.16	0.266
CSEP0162:CSEP0377	Multimer_model_rank_3	70.25	0.61	0.18	0.266
CSEP0162:CSEP0378	Multimer_model_rank_1	39.49	0.37	0.24	0.266
CSEP0162:CSEP0396	Multimer_model_rank_2	75.4	0.61	0.18	0.266
CSEP0162:CSEP0396	Multimer_model_rank_3	74.78	0.61	0.18	0.266
CSEP0162:CSEP0436	Multimer_model_rank_5	62.88	0.49	0.21	0.266
CSEP0162:CSEP0261	Multimer_model_rank_1	70.97	0.6	0.18	0.264
CSEP0162:CSEP0246	Multimer_model_rank_5	76.23	0.67	0.16	0.262
CSEP0162:CSEP0254	Multimer_model_rank_3	79.41	0.59	0.18	0.262
CSEP0162:CSEP0459	Multimer_model_rank_1	73.75	0.63	0.17	0.262
CSEP0162:CSEP0459	Multimer_model_rank_2	75.26	0.63	0.17	0.262
CSEP0162:CSEP0526	Multimer_model_rank_1	74.76	0.59	0.18	0.262
CSEP0162:CSEP0089	Multimer_model_rank_2	81.96	0.54	0.19	0.26
CSEP0162:CSEP0089	Multimer_model_rank_3	79.43	0.54	0.19	0.26
CSEP0162:CSEP0158	Multimer_model_rank_3	75.7	0.62	0.17	0.26
CSEP0162:CSEP0247	Multimer_model_rank_4	73.08	0.66	0.16	0.26
CSEP0162:CSEP0378	Multimer_model_rank_2	43.4	0.38	0.23	0.26
CSEP0162:CSEP0460	Multimer_model_rank_1	72.87	0.62	0.17	0.26
CSEP0162:CSEP0462	Multimer_model_rank_1	75.97	0.62	0.17	0.26
CSEP0162:CSEP0216	Multimer_model_rank_1	54.5	0.45	0.21	0.258
CSEP0162:CSEP0331	Multimer_model_rank_5	72.74	0.65	0.16	0.258
CSEP0162:CSEP0364/CSEP0365	Multimer_model_rank_1	60.11	0.57	0.18	0.258
CSEP0162:CSEP0498	Multimer_model_rank_1	73.24	0.57	0.18	0.258
CSEP0162:CSEP0037	Multimer_model_rank_3	73.25	0.52	0.19	0.256
CSEP0162:CSEP0037	Multimer_model_rank_4	72.27	0.52	0.19	0.256
CSEP0162:CSEP0058	Multimer_model_rank_2	77.13	0.6	0.17	0.256
CSEP0162:CSEP0161	Multimer_model_rank_3	79.03	0.52	0.19	0.256
CSEP0162:CSEP0221	Multimer_model_rank_2	75.59	0.6	0.17	0.256
CSEP0162:CSEP0276	Multimer_model_rank_1	55.43	0.56	0.18	0.256
CSEP0162:CSEP0511	Multimer_model_rank_1	69.34	0.6	0.17	0.256
CSEP0162:CSEP0275	Multimer_model_rank_2	62.9	0.55	0.18	0.254
CSEP0162:CSEP0461	Multimer_model_rank_2	76.1	0.63	0.16	0.254
CSEP0162:CSEP0489	Multimer_model_rank_1	79.07	0.59	0.17	0.254
CSEP0162:CSEP0067	Multimer_model_rank_1	78.01	0.54	0.18	0.252
CSEP0162:CSEP0067	Multimer_model_rank_2	76.12	0.54	0.18	0.252
CSEP0162:CSEP0068	Multimer_model_rank_1	77.5	0.54	0.18	0.252
CSEP0162:CSEP0158	Multimer_model_rank_4	75.74	0.62	0.16	0.252
CSEP0162:CSEP0158	Multimer_model_rank_5	75.14	0.62	0.16	0.252
CSEP0162:CSEP0265	Multimer_model_rank_3	58.27	0.54	0.18	0.252
CSEP0162:CSEP0376	Multimer_model_rank_2	70.42	0.58	0.17	0.252
CSEP0162:CSEP0462	Multimer_model_rank_2	73.61	0.62	0.16	0.252
CSEP0162:CSEP0521	Multimer_model_rank_1	60.44	0.54	0.18	0.252
CSEP0162:CSEP0063	Multimer_model_rank_2	73.86	0.57	0.17	0.25
CSEP0162:CSEP0202	Multimer_model_rank_4	75.89	0.53	0.18	0.25
CSEP0162:CSEP0274	Multimer_model_rank_5	68.84	0.69	0.14	0.25
CSEP0162:CSEP0364/CSEP0365	Multimer_model_rank_2	59.53	0.57	0.17	0.25
CSEP0162:CSEP0373	Multimer_model_rank_4	79.85	0.57	0.17	0.25
CSEP0162:CSEP0375	Multimer_model_rank_1	72.26	0.61	0.16	0.25
CSEP0162:CSEP0380/CSEP0488	Multimer_model_rank_3	74.25	0.57	0.17	0.25
CSEP0162:CSEP0396	Multimer_model_rank_4	74.45	0.61	0.16	0.25
CSEP0162:CSEP0431	Multimer_model_rank_1	74.76	0.61	0.16	0.25
CSEP0162:CSEP0460	Multimer_model_rank_2	74.06	0.61	0.16	0.25
CSEP0162:CSEP0157	Multimer_model_rank_1	58.15	0.56	0.17	0.248
CSEP0162:CSEP0330	Multimer_model_rank_1	69.71	0.56	0.17	0.248
CSEP0162:CSEP0364/CSEP0365	Multimer_model_rank_3	60.1	0.56	0.17	0.248
CSEP0162:CSEP0419/CSEP0516	Multimer_model_rank_1	59.38	0.56	0.17	0.248
CSEP0162:CSEP0526	Multimer_model_rank_2	73.35	0.56	0.17	0.248
CSEP0162:CSEP0051	Multimer_model_rank_5	64.4	0.64	0.15	0.248
CSEP0162:CSEP0202	Multimer_model_rank_5	77.17	0.52	0.18	0.248
CSEP0162:CSEP0221	Multimer_model_rank_3	77.91	0.6	0.16	0.248
CSEP0162:CSEP0376	Multimer_model_rank_3	73.55	0.64	0.15	0.248
CSEP0162:CSEP0275	Multimer_model_rank_1	62.1	0.55	0.17	0.246
CSEP0162:CSEP0275	Multimer_model_rank_3	55.88	0.55	0.17	0.246
CSEP0162:CSEP0276	Multimer_model_rank_2	57.57	0.55	0.17	0.246
CSEP0162:CSEP0277	Multimer_model_rank_5	62.91	0.63	0.15	0.246
CSEP0162:CSEP0425	Multimer_model_rank_1	73.39	0.51	0.18	0.246
CSEP0162:CSEP0511	Multimer_model_rank_2	67.73	0.59	0.16	0.246
CSEP0162:CSEP0089	Multimer_model_rank_4	80.01	0.54	0.17	0.244
CSEP0162:CSEP0089	Multimer_model_rank_5	79.75	0.54	0.17	0.244
CSEP0162:CSEP0190	Multimer_model_rank_2	79.47	0.54	0.17	0.244
CSEP0162:CSEP0276	Multimer_model_rank_3	66.52	0.54	0.17	0.244
CSEP0162:CSEP0521	Multimer_model_rank_2	58.01	0.54	0.17	0.244
CSEP0162:CSEP0521	Multimer_model_rank_3	56.97	0.54	0.17	0.244
CSEP0162:CSEP0058	Multimer_model_rank_3	77.58	0.58	0.16	0.244
CSEP0162:CSEP0254	Multimer_model_rank_4	77.07	0.58	0.16	0.244
CSEP0162:CSEP0460	Multimer_model_rank_3	75.74	0.62	0.15	0.244
CSEP0162:CSEP0067	Multimer_model_rank_3	79.54	0.53	0.17	0.242
CSEP0162:CSEP0068	Multimer_model_rank_2	77.44	0.53	0.17	0.242
CSEP0162:CSEP0153	Multimer_model_rank_5	80.63	0.53	0.17	0.242
CSEP0162:CSEP0164	Multimer_model_rank_4	82.68	0.53	0.17	0.242
CSEP0162:CSEP0164	Multimer_model_rank_5	80.63	0.53	0.17	0.242
CSEP0162:CSEP0166	Multimer_model_rank_1	82.81	0.53	0.17	0.242
CSEP0162:CSEP0247	Multimer_model_rank_5	72.87	0.65	0.14	0.242
CSEP0162:CSEP0327	Multimer_model_rank_2	53.87	0.53	0.17	0.242
CSEP0162:CSEP0332	Multimer_model_rank_3	79.62	0.53	0.17	0.242
CSEP0162:CSEP0375	Multimer_model_rank_2	72.43	0.61	0.15	0.242
CSEP0162:CSEP0462	Multimer_model_rank_3	73.77	0.61	0.15	0.242
CSEP0162:CSEP0378	Multimer_model_rank_3	40.3	0.4	0.2	0.24
CSEP0162:CSEP0188	Multimer_model_rank_1	52.94	0.52	0.17	0.24
CSEP0162:CSEP0191	Multimer_model_rank_1	78.65	0.52	0.17	0.24
CSEP0162:CSEP0273	Multimer_model_rank_1	61.67	0.56	0.16	0.24
CSEP0162:CSEP0364/CSEP0365	Multimer_model_rank_4	59.95	0.56	0.16	0.24
CSEP0162:CSEP0379	Multimer_model_rank_1	55.39	0.56	0.16	0.24
CSEP0162:CSEP0419/CSEP0516	Multimer_model_rank_2	59.07	0.56	0.16	0.24
CSEP0162:CSEP0419/CSEP0516	Multimer_model_rank_3	59.58	0.56	0.16	0.24
CSEP0162:CSEP0425	Multimer_model_rank_2	70.8	0.52	0.17	0.24
CSEP0162:CSEP0396	Multimer_model_rank_5	74.54	0.6	0.15	0.24
CSEP0162:CSEP0132	Multimer_model_rank_1	72.96	0.55	0.16	0.238
CSEP0162:CSEP0214	Multimer_model_rank_1	75.57	0.55	0.16	0.238
CSEP0162:CSEP0214	Multimer_model_rank_2	72.73	0.55	0.16	0.238
CSEP0162:CSEP0275	Multimer_model_rank_4	63.51	0.55	0.16	0.238
CSEP0162:CSEP0275	Multimer_model_rank_5	56.12	0.55	0.16	0.238
CSEP0162:CSEP0373	Multimer_model_rank_5	80.2	0.55	0.16	0.238
CSEP0162:CSEP0144	Multimer_model_rank_1	69.34	0.47	0.18	0.238
CSEP0162:CSEP0017	Multimer_model_rank_1	79.3	0.54	0.16	0.236
CSEP0162:CSEP0039	Multimer_model_rank_1	56.96	0.54	0.16	0.236
CSEP0162:CSEP0039	Multimer_model_rank_2	53.29	0.54	0.16	0.236
CSEP0162:CSEP0424	Multimer_model_rank_1	73.69	0.62	0.14	0.236
CSEP0162:CSEP0459	Multimer_model_rank_3	74.58	0.62	0.14	0.236
CSEP0162:CSEP0459	Multimer_model_rank_4	73.82	0.62	0.14	0.236
CSEP0162:CSEP0254	Multimer_model_rank_5	80.51	0.58	0.15	0.236
CSEP0162:CSEP0333	Multimer_model_rank_5	76.63	0.58	0.15	0.236
CSEP0162:CSEP0526	Multimer_model_rank_3	74.14	0.58	0.15	0.236
CSEP0162:CSEP0526	Multimer_model_rank_4	72.69	0.58	0.15	0.236
CSEP0162:CSEP0079	Multimer_model_rank_1	60.85	0.41	0.19	0.234
CSEP0162:CSEP0068	Multimer_model_rank_3	79.04	0.53	0.16	0.234
CSEP0162:CSEP0068	Multimer_model_rank_4	78.85	0.53	0.16	0.234
CSEP0162:CSEP0163	Multimer_model_rank_4	82.28	0.53	0.16	0.234
CSEP0162:CSEP0189	Multimer_model_rank_1	74.96	0.53	0.16	0.234
CSEP0162:CSEP0190	Multimer_model_rank_3	77.41	0.53	0.16	0.234
CSEP0162:CSEP0261	Multimer_model_rank_2	73.53	0.61	0.14	0.234
CSEP0162:CSEP0327	Multimer_model_rank_3	55.48	0.53	0.16	0.234
CSEP0162:CSEP0327	Multimer_model_rank_4	56.45	0.53	0.16	0.234
CSEP0162:CSEP0332	Multimer_model_rank_4	74.52	0.49	0.17	0.234
CSEP0162:CSEP0431	Multimer_model_rank_2	75.13	0.61	0.14	0.234
CSEP0162:CSEP0460	Multimer_model_rank_4	73.34	0.61	0.14	0.234
CSEP0162:CSEP0014	Multimer_model_rank_1	70.63	0.52	0.16	0.232
CSEP0162:CSEP0063	Multimer_model_rank_3	72.01	0.56	0.15	0.232
CSEP0162:CSEP0144	Multimer_model_rank_2	69.45	0.48	0.17	0.232
CSEP0162:CSEP0191	Multimer_model_rank_2	78.76	0.52	0.16	0.232
CSEP0162:CSEP0232	Multimer_model_rank_2	74.94	0.56	0.15	0.232
CSEP0162:CSEP0376	Multimer_model_rank_4	71.49	0.6	0.14	0.232
CSEP0162:CSEP0419/CSEP0516	Multimer_model_rank_4	60.52	0.56	0.15	0.232
CSEP0162:CSEP0419/CSEP0516	Multimer_model_rank_5	60.48	0.56	0.15	0.232
CSEP0162:CSEP0498	Multimer_model_rank_3	71.14	0.56	0.15	0.232
CSEP0162:CSEP0221	Multimer_model_rank_4	74.3	0.59	0.14	0.23
CSEP0162:CSEP0261	Multimer_model_rank_3	71.93	0.59	0.14	0.23
CSEP0162:CSEP0273	Multimer_model_rank_2	62.57	0.55	0.15	0.23
CSEP0162:CSEP0273	Multimer_model_rank_3	66.93	0.55	0.15	0.23
CSEP0162:CSEP0428	Multimer_model_rank_1	53.63	0.51	0.16	0.23
CSEP0162:CSEP0498	Multimer_model_rank_2	75.91	0.55	0.15	0.23
CSEP0162:CSEP0498	Multimer_model_rank_4	74.93	0.55	0.15	0.23
CSEP0162:CSEP0325	Multimer_model_rank_1	48.54	0.43	0.18	0.23
CSEP0162:CSEP0017	Multimer_model_rank_2	77.79	0.54	0.15	0.228
CSEP0162:CSEP0144	Multimer_model_rank_3	68.64	0.5	0.16	0.228
CSEP0162:CSEP0276	Multimer_model_rank_4	56.95	0.54	0.15	0.228
CSEP0162:CSEP0375	Multimer_model_rank_3	71.87	0.58	0.14	0.228
CSEP0162:CSEP0377	Multimer_model_rank_4	71.92	0.62	0.13	0.228
CSEP0162:CSEP0459	Multimer_model_rank_5	74.81	0.62	0.13	0.228
CSEP0162:CSEP0526	Multimer_model_rank_5	73	0.58	0.14	0.228
CSEP0162:CSEP0017	Multimer_model_rank_3	75.96	0.53	0.15	0.226
CSEP0162:CSEP0368	Multimer_model_rank_1	52.26	0.49	0.16	0.226
CSEP0162:CSEP0368	Multimer_model_rank_2	54.79	0.49	0.16	0.226
CSEP0162:CSEP0377	Multimer_model_rank_5	69.93	0.57	0.14	0.226
CSEP0162:CSEP0460	Multimer_model_rank_5	73.54	0.61	0.13	0.226
CSEP0162:CSEP0461	Multimer_model_rank_3	74.48	0.61	0.13	0.226
CSEP0162:CSEP0461	Multimer_model_rank_4	74.83	0.61	0.13	0.226
CSEP0162:CSEP0461	Multimer_model_rank_5	75.43	0.61	0.13	0.226
CSEP0162:CSEP0462	Multimer_model_rank_4	74.69	0.61	0.13	0.226
CSEP0162:CSEP0489	Multimer_model_rank_2	76.52	0.57	0.14	0.226
CSEP0162:CSEP0521	Multimer_model_rank_4	61.63	0.53	0.15	0.226
CSEP0162:CSEP0232	Multimer_model_rank_3	73.03	0.56	0.14	0.224
CSEP0162:CSEP0017	Multimer_model_rank_4	76.93	0.52	0.15	0.224
CSEP0162:CSEP0067	Multimer_model_rank_4	78.86	0.52	0.15	0.224
CSEP0162:CSEP0166	Multimer_model_rank_2	80.27	0.52	0.15	0.224
CSEP0162:CSEP0190	Multimer_model_rank_4	75.8	0.52	0.15	0.224
CSEP0162:CSEP0265	Multimer_model_rank_4	61.49	0.52	0.15	0.224
CSEP0162:CSEP0265	Multimer_model_rank_5	62.54	0.52	0.15	0.224
CSEP0162:CSEP0327	Multimer_model_rank_5	54.77	0.52	0.15	0.224
CSEP0162:CSEP0366	Multimer_model_rank_2	56.12	0.52	0.15	0.224
CSEP0162:CSEP0367	Multimer_model_rank_1	51.63	0.48	0.16	0.224
CSEP0162:CSEP0368	Multimer_model_rank_3	60.47	0.48	0.16	0.224
CSEP0162:CSEP0368	Multimer_model_rank_4	52.45	0.48	0.16	0.224
CSEP0162:CSEP0370	Multimer_model_rank_2	53.85	0.52	0.15	0.224
CSEP0162:CSEP0375	Multimer_model_rank_4	71.8	0.6	0.13	0.224
CSEP0162:CSEP0063	Multimer_model_rank_4	70.11	0.55	0.14	0.222
CSEP0162:CSEP0364/CSEP0365	Multimer_model_rank_5	59.83	0.55	0.14	0.222
CSEP0162:CSEP0379	Multimer_model_rank_2	57.2	0.55	0.14	0.222
CSEP0162:CSEP0379	Multimer_model_rank_3	57.18	0.55	0.14	0.222
CSEP0162:CSEP0498	Multimer_model_rank_5	73.85	0.55	0.14	0.222
CSEP0162:CSEP0014	Multimer_model_rank_2	73.26	0.51	0.15	0.222
CSEP0162:CSEP0144	Multimer_model_rank_4	70.05	0.47	0.16	0.222
CSEP0162:CSEP0215	Multimer_model_rank_1	70.95	0.59	0.13	0.222
CSEP0162:CSEP0261	Multimer_model_rank_4	70.84	0.59	0.13	0.222
CSEP0162:CSEP0366	Multimer_model_rank_1	56.42	0.51	0.15	0.222
CSEP0162:CSEP0370	Multimer_model_rank_1	53.07	0.51	0.15	0.222
CSEP0162:CSEP0378	Multimer_model_rank_4	46.1	0.39	0.18	0.222
CSEP0162:CSEP0425	Multimer_model_rank_3	69.25	0.51	0.15	0.222
CSEP0162:CSEP0511	Multimer_model_rank_3	72.73	0.59	0.13	0.222
CSEP0162:CSEP0515	Multimer_model_rank_1	71.92	0.51	0.15	0.222
CSEP0162:CSEP0063	Multimer_model_rank_5	79.29	0.54	0.14	0.22
CSEP0162:CSEP0157	Multimer_model_rank_2	58.11	0.54	0.14	0.22
CSEP0162:CSEP0157	Multimer_model_rank_3	54.33	0.54	0.14	0.22
CSEP0162:CSEP0273	Multimer_model_rank_4	58.68	0.54	0.14	0.22
CSEP0162:CSEP0058	Multimer_model_rank_4	79.68	0.58	0.13	0.22
CSEP0162:CSEP0144	Multimer_model_rank_5	68.04	0.5	0.15	0.22
CSEP0162:CSEP0188	Multimer_model_rank_2	59.05	0.5	0.15	0.22
CSEP0162:CSEP0221	Multimer_model_rank_5	76.15	0.58	0.13	0.22
CSEP0162:CSEP0375	Multimer_model_rank_5	70.25	0.58	0.13	0.22
CSEP0162:CSEP0511	Multimer_model_rank_4	68.69	0.58	0.13	0.22
CSEP0162:CSEP0039	Multimer_model_rank_3	56.63	0.53	0.14	0.218
CSEP0162:CSEP0039	Multimer_model_rank_4	56.63	0.53	0.14	0.218
CSEP0162:CSEP0132	Multimer_model_rank_2	70.45	0.53	0.14	0.218
CSEP0162:CSEP0037	Multimer_model_rank_5	73.08	0.49	0.15	0.218
CSEP0162:CSEP0431	Multimer_model_rank_3	71.42	0.57	0.13	0.218
CSEP0162:CSEP0489	Multimer_model_rank_3	77.67	0.57	0.13	0.218
CSEP0162:CSEP0068	Multimer_model_rank_5	79.97	0.52	0.14	0.216
CSEP0162:CSEP0189	Multimer_model_rank_2	76.38	0.52	0.14	0.216
CSEP0162:CSEP0232	Multimer_model_rank_4	73.92	0.56	0.13	0.216
CSEP0162:CSEP0367	Multimer_model_rank_2	53.09	0.48	0.15	0.216
CSEP0162:CSEP0367	Multimer_model_rank_3	53.26	0.48	0.15	0.216
CSEP0162:CSEP0431	Multimer_model_rank_4	74.35	0.6	0.12	0.216
CSEP0162:CSEP0462	Multimer_model_rank_5	73.03	0.6	0.12	0.216
CSEP0162:CSEP0042	Multimer_model_rank_1	43.28	0.43	0.16	0.214
CSEP0162:CSEP0067	Multimer_model_rank_5	79.57	0.51	0.14	0.214
CSEP0162:CSEP0166	Multimer_model_rank_3	78.12	0.51	0.14	0.214
CSEP0162:CSEP0215	Multimer_model_rank_2	68.47	0.55	0.13	0.214
CSEP0162:CSEP0370	Multimer_model_rank_3	54.41	0.51	0.14	0.214
CSEP0162:CSEP0379	Multimer_model_rank_4	56.73	0.55	0.13	0.214
CSEP0162:CSEP0428	Multimer_model_rank_2	53.78	0.51	0.14	0.214
CSEP0162:CSEP0428	Multimer_model_rank_3	52.95	0.51	0.14	0.214
CSEP0162:CSEP0017	Multimer_model_rank_5	75.77	0.54	0.13	0.212
CSEP0162:CSEP0042	Multimer_model_rank_2	42.33	0.42	0.16	0.212
CSEP0162:CSEP0157	Multimer_model_rank_4	57.36	0.54	0.13	0.212
CSEP0162:CSEP0366	Multimer_model_rank_3	53.08	0.5	0.14	0.212
CSEP0162:CSEP0366	Multimer_model_rank_4	56.12	0.5	0.14	0.212
CSEP0162:CSEP0369	Multimer_model_rank_2	65.52	0.54	0.13	0.212
CSEP0162:CSEP0379	Multimer_model_rank_5	58.33	0.54	0.13	0.212
CSEP0162:CSEP0380/CSEP0488	Multimer_model_rank_4	73.87	0.54	0.13	0.212
CSEP0162:CSEP0394	Multimer_model_rank_1	60.27	0.42	0.16	0.212
CSEP0162:CSEP0132	Multimer_model_rank_3	73.53	0.53	0.13	0.21
CSEP0162:CSEP0203	Multimer_model_rank_1	76.55	0.53	0.13	0.21
CSEP0162:CSEP0276	Multimer_model_rank_5	62.31	0.53	0.13	0.21
CSEP0162:CSEP0369	Multimer_model_rank_1	64.63	0.53	0.13	0.21
CSEP0162:CSEP0058	Multimer_model_rank_5	76.89	0.57	0.12	0.21
CSEP0162:CSEP0489	Multimer_model_rank_4	77.31	0.57	0.12	0.21
CSEP0162:CSEP0511	Multimer_model_rank_5	69.79	0.57	0.12	0.21
CSEP0162:CSEP0079	Multimer_model_rank_2	69.16	0.56	0.12	0.208
CSEP0162:CSEP0428	Multimer_model_rank_4	52.37	0.52	0.13	0.208
CSEP0162:CSEP0489	Multimer_model_rank_5	79.95	0.56	0.12	0.208
CSEP0162:CSEP0510	Multimer_model_rank_1	53.02	0.44	0.15	0.208
CSEP0162:CSEP0014	Multimer_model_rank_3	75.44	0.51	0.13	0.206
CSEP0162:CSEP0191	Multimer_model_rank_3	77.34	0.51	0.13	0.206
CSEP0162:CSEP0332	Multimer_model_rank_5	77.04	0.51	0.13	0.206
CSEP0162:CSEP0367	Multimer_model_rank_4	62.26	0.47	0.14	0.206
CSEP0162:CSEP0431	Multimer_model_rank_5	74.69	0.59	0.11	0.206
CSEP0162:CSEP0435	Multimer_model_rank_1	49.7	0.47	0.14	0.206
CSEP0162:CSEP0521	Multimer_model_rank_5	61.59	0.51	0.13	0.206
CSEP0162:CSEP0157	Multimer_model_rank_5	57.43	0.54	0.12	0.204
CSEP0162:CSEP0188	Multimer_model_rank_3	55.91	0.5	0.13	0.204
CSEP0162:CSEP0188	Multimer_model_rank_4	55.21	0.5	0.13	0.204
CSEP0162:CSEP0261	Multimer_model_rank_5	72.32	0.58	0.11	0.204
CSEP0162:CSEP0330	Multimer_model_rank_2	61.33	0.46	0.14	0.204
CSEP0162:CSEP0394	Multimer_model_rank_2	61.66	0.46	0.14	0.204
CSEP0162:CSEP0438	Multimer_model_rank_2	56.14	0.46	0.14	0.204
CSEP0162:CSEP0515	Multimer_model_rank_2	68.89	0.5	0.13	0.204
CSEP0162:CSEP0042	Multimer_model_rank_3	42.06	0.41	0.15	0.202
CSEP0162:CSEP0044	Multimer_model_rank_1	43.67	0.41	0.15	0.202
CSEP0162:CSEP0079	Multimer_model_rank_3	67.1	0.53	0.12	0.202
CSEP0162:CSEP0273	Multimer_model_rank_5	62.17	0.53	0.12	0.202
CSEP0162:CSEP0366	Multimer_model_rank_5	59.96	0.49	0.13	0.202
CSEP0162:CSEP0369	Multimer_model_rank_3	67.99	0.53	0.12	0.202
CSEP0162:CSEP0370	Multimer_model_rank_4	52.42	0.49	0.13	0.202
CSEP0162:CSEP0424	Multimer_model_rank_2	51.79	0.37	0.16	0.202
CSEP0162:CSEP0438	Multimer_model_rank_1	56.38	0.45	0.14	0.202
CSEP0162:CSEP0510	Multimer_model_rank_2	54.45	0.45	0.14	0.202
CSEP0162:CSEP0049	Multimer_model_rank_1	61.66	0.48	0.13	0.2
CSEP0162:CSEP0166	Multimer_model_rank_4	79.51	0.52	0.12	0.2
CSEP0162:CSEP0203	Multimer_model_rank_2	74.47	0.52	0.12	0.2
CSEP0162:CSEP0216	Multimer_model_rank_2	54.93	0.44	0.14	0.2
CSEP0162:CSEP0014	Multimer_model_rank_4	73.54	0.51	0.12	0.198
CSEP0162:CSEP0079	Multimer_model_rank_4	68.07	0.51	0.12	0.198
CSEP0162:CSEP0215	Multimer_model_rank_4	65.96	0.51	0.12	0.198
CSEP0162:CSEP0420	Multimer_model_rank_4	40.38	0.35	0.16	0.198
CSEP0162:CSEP0435	Multimer_model_rank_2	51.58	0.47	0.13	0.198
CSEP0162:CSEP0435	Multimer_model_rank_3	51.26	0.47	0.13	0.198
CSEP0162:CSEP0161	Multimer_model_rank_4	79.14	0.5	0.12	0.196
CSEP0162:CSEP0161	Multimer_model_rank_5	77.34	0.5	0.12	0.196
CSEP0162:CSEP0189	Multimer_model_rank_3	76.18	0.5	0.12	0.196
CSEP0162:CSEP0189	Multimer_model_rank_4	72.83	0.5	0.12	0.196
CSEP0162:CSEP0215	Multimer_model_rank_3	66.95	0.54	0.11	0.196
CSEP0162:CSEP0232	Multimer_model_rank_5	75.81	0.54	0.11	0.196
CSEP0162:CSEP0278	Multimer_model_rank_1	44.57	0.42	0.14	0.196
CSEP0162:CSEP0325	Multimer_model_rank_2	47.79	0.42	0.14	0.196
CSEP0162:CSEP0370	Multimer_model_rank_5	55.68	0.5	0.12	0.196
CSEP0162:CSEP0380/CSEP0488	Multimer_model_rank_5	74.06	0.54	0.11	0.196
CSEP0162:CSEP0394	Multimer_model_rank_3	64.98	0.46	0.13	0.196
CSEP0162:CSEP0394	Multimer_model_rank_4	64.72	0.46	0.13	0.196
CSEP0162:CSEP0435	Multimer_model_rank_4	51.11	0.46	0.13	0.196
CSEP0162:CSEP0435	Multimer_model_rank_5	51.92	0.46	0.13	0.196
CSEP0162:CSEP0510	Multimer_model_rank_3	52.53	0.42	0.14	0.196
CSEP0162:CSEP0515	Multimer_model_rank_3	68.66	0.5	0.12	0.196
CSEP0162:CSEP0515	Multimer_model_rank_4	73.4	0.5	0.12	0.196
CSEP0162:CSEP0044	Multimer_model_rank_2	45.34	0.41	0.14	0.194
CSEP0162:CSEP0369	Multimer_model_rank_4	66.94	0.53	0.11	0.194
CSEP0162:CSEP0378	Multimer_model_rank_5	40.31	0.37	0.15	0.194
CSEP0162:CSEP0438	Multimer_model_rank_3	55.52	0.45	0.13	0.194
CSEP0162:CSEP0438	Multimer_model_rank_4	57.68	0.45	0.13	0.194
CSEP0162:CSEP0510	Multimer_model_rank_4	50.41	0.41	0.14	0.194
CSEP0162:CSEP0515	Multimer_model_rank_5	69.89	0.49	0.12	0.194
CSEP0162:CSEP0042	Multimer_model_rank_4	43.06	0.4	0.14	0.192
CSEP0162:CSEP0044	Multimer_model_rank_3	43.76	0.4	0.14	0.192
CSEP0162:CSEP0330	Multimer_model_rank_4	60.05	0.4	0.14	0.192
CSEP0162:CSEP0132	Multimer_model_rank_4	67.89	0.52	0.11	0.192
CSEP0162:CSEP0132	Multimer_model_rank_5	74.03	0.52	0.11	0.192
CSEP0162:CSEP0188	Multimer_model_rank_5	71.79	0.48	0.12	0.192
CSEP0162:CSEP0215	Multimer_model_rank_5	68.86	0.52	0.11	0.192
CSEP0162:CSEP0216	Multimer_model_rank_3	58.6	0.44	0.13	0.192
CSEP0162:CSEP0330	Multimer_model_rank_3	54.86	0.36	0.15	0.192
CSEP0162:CSEP0330	Multimer_model_rank_5	60.87	0.36	0.15	0.192
CSEP0162:CSEP0424	Multimer_model_rank_3	64.74	0.48	0.12	0.192
CSEP0162:CSEP0039	Multimer_model_rank_5	55.29	0.51	0.11	0.19
CSEP0162:CSEP0203	Multimer_model_rank_3	73.59	0.51	0.11	0.19
CSEP0162:CSEP0203	Multimer_model_rank_4	74.98	0.51	0.11	0.19
CSEP0162:CSEP0428	Multimer_model_rank_5	52.81	0.51	0.11	0.19
CSEP0162:CSEP0211	Multimer_model_rank_1	46.07	0.38	0.14	0.188
CSEP0162:CSEP0007	Multimer_model_rank_1	48.44	0.42	0.13	0.188
CSEP0162:CSEP0166	Multimer_model_rank_5	79.2	0.5	0.11	0.188
CSEP0162:CSEP0191	Multimer_model_rank_4	80.4	0.5	0.11	0.188
CSEP0162:CSEP0368	Multimer_model_rank_5	61.41	0.46	0.12	0.188
CSEP0162:CSEP0189	Multimer_model_rank_5	73.92	0.49	0.11	0.186
CSEP0162:CSEP0191	Multimer_model_rank_5	74.84	0.49	0.11	0.186
CSEP0162:CSEP0278	Multimer_model_rank_2	45.75	0.41	0.13	0.186
CSEP0162:CSEP0278	Multimer_model_rank_3	45.55	0.41	0.13	0.186
CSEP0162:CSEP0394	Multimer_model_rank_5	63.32	0.45	0.12	0.186
CSEP0162:CSEP0042	Multimer_model_rank_5	43.22	0.4	0.13	0.184
CSEP0162:CSEP0044	Multimer_model_rank_4	46.52	0.4	0.13	0.184
CSEP0162:CSEP0044	Multimer_model_rank_5	44.61	0.4	0.13	0.184
CSEP0162:CSEP0214	Multimer_model_rank_3	70.94	0.52	0.1	0.184
CSEP0162:CSEP0278	Multimer_model_rank_4	44.33	0.4	0.13	0.184
CSEP0162:CSEP0049	Multimer_model_rank_2	64.56	0.48	0.11	0.184
CSEP0162:CSEP0216	Multimer_model_rank_4	53.74	0.44	0.12	0.184
CSEP0162:CSEP0324	Multimer_model_rank_2	51.12	0.36	0.14	0.184
CSEP0162:CSEP0079	Multimer_model_rank_5	66.97	0.51	0.1	0.182
CSEP0162:CSEP0049	Multimer_model_rank_3	69.72	0.47	0.11	0.182
CSEP0162:CSEP0216	Multimer_model_rank_5	58.1	0.43	0.12	0.182
CSEP0162:CSEP0324	Multimer_model_rank_1	51.09	0.35	0.14	0.182
CSEP0162:CSEP0325	Multimer_model_rank_3	47.81	0.43	0.12	0.182
CSEP0162:CSEP0493	Multimer_model_rank_1	58.41	0.35	0.14	0.182
CSEP0162:CSEP0190	Multimer_model_rank_5	76.79	0.5	0.1	0.18
CSEP0162:CSEP0211	Multimer_model_rank_2	47.14	0.38	0.13	0.18
CSEP0162:CSEP0367	Multimer_model_rank_5	65.27	0.46	0.11	0.18
CSEP0162:CSEP0007	Multimer_model_rank_2	49.07	0.42	0.12	0.18
CSEP0162:CSEP0325	Multimer_model_rank_4	46.89	0.42	0.12	0.18
CSEP0162:CSEP0014	Multimer_model_rank_5	72.15	0.49	0.1	0.178
CSEP0162:CSEP0425	Multimer_model_rank_4	68.48	0.49	0.1	0.178
CSEP0162:CSEP0425	Multimer_model_rank_5	69.32	0.49	0.1	0.178
CSEP0162:CSEP0211	Multimer_model_rank_3	44.17	0.37	0.13	0.178
CSEP0162:CSEP0324	Multimer_model_rank_4	48.65	0.37	0.13	0.178
CSEP0162:CSEP0278	Multimer_model_rank_5	44.49	0.4	0.12	0.176
CSEP0162:CSEP0438	Multimer_model_rank_5	56.89	0.44	0.11	0.176
CSEP0162:CSEP0211	Multimer_model_rank_4	47.18	0.36	0.13	0.176
CSEP0162:CSEP0324	Multimer_model_rank_3	51.92	0.36	0.13	0.176
CSEP0162:CSEP0324	Multimer_model_rank_5	50.35	0.36	0.13	0.176
CSEP0162:CSEP0369	Multimer_model_rank_5	69.7	0.52	0.09	0.176
CSEP0162:CSEP0493	Multimer_model_rank_2	56.64	0.36	0.13	0.176
CSEP0162:CSEP0493	Multimer_model_rank_3	56.63	0.36	0.13	0.176
CSEP0162:CSEP0049	Multimer_model_rank_4	55.51	0.47	0.1	0.174
CSEP0162:CSEP0203	Multimer_model_rank_5	73.74	0.51	0.09	0.174
CSEP0162:CSEP0325	Multimer_model_rank_5	48.28	0.42	0.11	0.172
CSEP0162:CSEP0376	Multimer_model_rank_5	54.91	0.34	0.13	0.172
CSEP0162:CSEP0510	Multimer_model_rank_5	48.85	0.38	0.12	0.172
CSEP0162:CSEP0007	Multimer_model_rank_3	48.62	0.41	0.11	0.17
CSEP0162:CSEP0214	Multimer_model_rank_4	73	0.52	0.08	0.168
CSEP0162:CSEP0214	Multimer_model_rank_5	69.71	0.52	0.08	0.168
CSEP0162:CSEP0211	Multimer_model_rank_5	46.41	0.36	0.12	0.168
CSEP0162:CSEP0424	Multimer_model_rank_4	58.24	0.36	0.12	0.168
CSEP0162:CSEP0493	Multimer_model_rank_4	58.57	0.36	0.12	0.168
CSEP0162:CSEP0049	Multimer_model_rank_5	61.85	0.47	0.09	0.166
CSEP0162:CSEP0493	Multimer_model_rank_5	56.5	0.35	0.12	0.166
CSEP0162:CSEP0420	Multimer_model_rank_5	41.98	0.34	0.12	0.164
CSEP0162:CSEP0007	Multimer_model_rank_4	50.22	0.41	0.1	0.162
CSEP0162:CSEP0163	Multimer_model_rank_5	76.45	0.48	0.08	0.16
CSEP0162:CSEP0424	Multimer_model_rank_5	59.25	0.36	0.11	0.16
CSEP0162:CSEP0529	Multimer_model_rank_5	72.86	0.47	0.08	0.158
CSEP0162:CSEP0007	Multimer_model_rank_5	50.26	0.41	0.09	0.154
