## Supplemental Table 3 for "Powdery mildew fungi block plant vacuolar traffic to suppress immunity"

### Sheet: Sheet1
Supplementary Data Table 3 - Primers used in this study.
Name	Purpose	Target	Sequence (5'->3')
RPS2-PF	Cloning from cDNA (no STOP) by TOPO cloning	AT4G26090	CACCATGGATTTCATCTCATCTCTTATCGTTGGC
RPS2-PR			ATTTGGAACAAAGCGCGGTAAATAACAAA
RPS5-PF	Cloning from gDNA (no STOP) by TOPO cloning	AT1G12220	CACCATGGGAGGTTGTTTCTCT
RPS5-noS-PR			TGTTTCTCTCCACCGCCAC
AtZAR1-noS-PF	Cloning from gDNA (no STOP) by TOPO cloning	AT3G50950	CACCATGGTGGACGCTGT
AtZAR1-CC-PR			ATCTCTTCCAACATTACTCGGCG
RPS4-noS-PF	Cloning from gDNA (no STOP) by TOPO cloning	AT5G45250	CACCATGGAGACATCATCTATTTC
RPS4-TIR-PR			AACAACTCCAATGATACGAGTTCC
SNC1-PF2	Cloning from gDNA (no STOP) by TOPO cloning	AT4G16890	CACCCTCGAGCTCGACCGTGAAAT
SNC1-TIR-PR			ACCAATCCCTGATTGTCCCC
ADR1-noS-PF	Cloning from gDNA (no STOP) by TOPO cloning	AT1G33560	CACCATGGCTTCGTTCATAGAT
ADR1-noS-PR			ATCGTCAAGCCAATCCACG
NRG1.1-Splice1-PR	Cloning from gDNA (no STOP) by TOPO cloning	AT5G66900.1	CACCATGAACGATTGGGCTAGTTTGG
NRG1.1-noS-PR			AAACATTTGAAGCAAGTTCAGGTTATG
RPS5-D266E-PF	Site-directed mutagenesis	AT1G12220	TTGGATGAAATATGGGAGAAAGTGAA
RPS5-D266E-PR			CCCATATTTCATCCAACAATAAAACAAAC
NRG1.1-D485V-PF	Site-directed mutagenesis	AT5G66900.1	CAACATGTTATCCTTAGGGAGTTGG
NRG1.1-D485V-PR			AAGGATAACATGTTGAGTCACTAAGAAG
AP1-γ2 RNAi TOPO-PF	Cloning gene fragment for RNAi by TOPO cloning	HORVU.MOREX.r3.6HG0626940	CACCATGCATTGGAGTACCTGAGAAAGAACTG
AP1-γ2 RNAi TOPO-PR			CTATGGAGCATATCTTGGCTGTGAGATCT
SINA6 RNAi TOPO-PF	Cloning gene fragment for RNAi by TOPO cloning	HORVU.MOREX.r3.6HG0553110	CACCATGGCCCCAGGAAGCAGCAT
SINA6 RNAi TOPO-PR			CATCGGAACGTCGCCTGCGA
(SP)-RFP-QRPL-PF	Cloning from (SP)-RFP-AFVY by TOPO cloning	(SP)-RFP	CACCATGAGAGCAAGGGTTCCACTCCT
(SP)-RFP-QRPL-PR			TCACAATGGTCTTTGGCCGGTG
pMDC7-nYFP-F	Amplifying mYFP to create pMDC7-mYFP-GWY	mYFP from pMDC7-GWY-mYFP-HA	TAGTCGACTCTAGCCATGGTGAGCAAGGGCGAGGA
pMDC7-nYFP-R			ATAGCTTGGCGCGCCCCGTGTACAGCTCGTCCATG
