## Supplemental Table 4 for "Powdery mildew fungi block plant vacuolar traffic to suppress immunity"

### Sheet: Sheet1
Supplementary Data Table 4 - DNA vectors used in this study.
Name	Resistance marker	Features	Reference
pDONR201	Kanamycin	Entry vector for GatewayR -based cloning	Invitrogen
pDONR207	Gentamicin	Entry vector for GatewayR -based cloning	Invitrogen
pDONR221	Kanamycin	Entry vector for GatewayR -based cloning	Invitrogen
pENTR211	Kanamycin	Entry vector for GatewayR -based cloning	Invitrogen
pENTR/D-TOPO	Kanamycin	Entry vector for GatewayR -based cloning	Invitrogen
pUbi::GWY	Ampicillin	Plant expression vector with Ubiquitin promoter and without tag	Shen et al., 2007
pGWB412	Spectinomycin	Plant expression vector with 35S promoter, N-terminal Flag tag to protein of interest	Nakagawa et al., 2007
pB2GW7	Spectinomycin	Plant expression vector with 35S promoter and without tag	Karimi et al., 2002
pB7FWG2	Spectinomycin	Plant expression vector with 35S promoter and C-terminal GFP	Karimi et al., 2002
pK7WGC2	Spectinomycin	Plant expression vector with 35S promoter and N-terminal eCFP	Karimi et al., 2002
pDest-AS2-1	Ampicillin	Yeast two-hybrid vector with N-terminal DNA-binding domain, Tryptophan marker	Invitrogen
pDest-ACT2	Ampicillin	Yeast two-hybrid vector with N-terminal activation domain, Leucine marker	Invitrogen
pEDV6-GWY	Gentamicin	Bacterial vector for protein expression in Pseudomonas fluorescens Effector-to-Host Analyzer (EtHAn)	Fabro et al., 2011
pIPKTA30N	Ampicillin	dsRNAi vector for transient-induced gene silencing in plant epidermal cells	Douchkov et al., 2005
pRS415-GPD-CCDB	Ampicillin	Yeast expression vector with GPD promoter, Leucine marker, low copy number	Alberti et al., 2007
pB4nRGW	Spectinomycin	Plant expression vector with 35S promoter, N-terminal fragment of RFP for BiFC, N-terminally taggged to protein of interest	Kamigaki et al., 2016
pB4cRGW	Spectinomycin	Plant expression vector with 35S promoter, C-terminal fragment of RFP for BiFC, N-terminally taggged to protein of interest	Kamigaki et al., 2016
pMDC7-GWY-mYFP-HA	Spectinomycin	Plant expression vector with estradiol inducible 35S promoter, C-terminal mYFP and HA tag to protein of interest	Gao et al., 2011
pMDC7	Spectinomycin	Plant expression vector with estradiol inducible 35S promoter	Curtis et al., 2003
pMDC7-mYFP-GWY	Spectinomycin	Plant expression vector with estradiol inducible 35S promoter, N-terminal mYFP	This study
