## Supplemental Table 5 for "Powdery mildew fungi block plant vacuolar traffic to suppress immunity"

### Sheet: Vectors and clones
Supplemental Data Table 5 - DNA constructs used in this study.
Name	Resistance marker	Features	Reference
pENTR-VPS4	Kanamycin	pENTR containing the VPS4 gene from Arabidopsis thaliana	Schultz-Larsen et al., 2018
pENTR-VPS4(E232Q)	Kanamycin	pENTR containing the VPS4(E232Q) gene from Arabidopsis thaliana	Schultz-Larsen et al., 2018
pUbi::VPS4(E232Q)	Ampicillin	Plant expression vector with Ubiquitin promoter and the VPS4(E232Q) gene from Arabidopsis thaliana, cloned from pENTR-VPS4(E232Q)	This study
pGWB412-VPS4	Spectinomycin	Plant expression vector with 35S promoter VPS4 tagged with N-terminal FLAG, cloned from pENTR-VPS4	This study
pGWB412-VPS4(E232Q)	Spectinomycin	Plant expression vector with 35S promoter VPS4(E232Q) tagged with N-terminal FLAG, cloned from pENTR-VPS4(E232Q)	This study
pENTR-VPS18(RING)	Kanamycin	pENTR containing the VPS18(RING) gene from Hordeum vulgare	Sabelleck et al., 2025
pENTR-VPS41(RING)	Kanamycin	pENTR containing the VPS41(RING) gene from Hordeum vulgare	Sabelleck et al., 2025
pGWB412-VPS18(RING)	Spectinomycin	Plant expression vector with 35S promoter VPS18(RING) tagged with N-terminal FLAG, cloned from pENTR-VPS18(RING)	This study
pGWB412-VPS41(RING)	Spectinomycin	Plant expression vector with 35S promoter VPS41(RING) tagged with N-terminal FLAG, cloned from pENTR-VPS41(RING)	This study
pENTR211-CSEP0214	Kanamycin	pENTR211 containing the CSEP0214 gene without signal peptide from Blumeria hordei	Sabelleck et al., 2025
pENTR211-CSEP0162	Kanamycin	pENTR211 containing the CSEP0162 gene without signal peptide from Blumeria hordei	ThermoFisher Scientific
pENTR211-CSEP0219	Kanamycin	pENTR211 containing the CSEP0219 gene without signal peptide from Blumeria hordei	ThermoFisher Scientific
pENTR211-CSEP0174	Kanamycin	pENTR211 containing the CSEP0174 gene without signal peptide from Blumeria hordei	ThermoFisher Scientific
pENTR211-CSEP0142	Kanamycin	pENTR211 containing the CSEP0142 gene without signal peptide from Blumeria hordei	ThermoFisher Scientific
pENTR211-CSEP0164	Kanamycin	pENTR211 containing the CSEP0164 gene without signal peptide from Blumeria hordei	ThermoFisher Scientific
pENTR211-CSEP0198	Kanamycin	pENTR211 containing the CSEP0198 gene without signal peptide from Blumeria hordei	ThermoFisher Scientific
pENTR211-CSEP0232	Kanamycin	pENTR211 containing the CSEP0232 gene without signal peptide from Blumeria hordei	ThermoFisher Scientific
pENTR211-CSEP0253	Kanamycin	pENTR211 containing the CSEP0253 gene without signal peptide from Blumeria hordei	ThermoFisher Scientific
pUbi::CSEP0214	Ampicillin	Plant expression vector with Ubiquitin promoter and the CSEP0214 gene without signal peptide, cloned from pENTR211-CSEP0214	Sabelleck et al., 2025
pUbi::CSEP0162	Ampicillin	Plant expression vector with Ubiquitin promoter and the CSEP0162 gene without signal peptide, cloned from pENTR211-CSEP0162	Liao et al., 2023
pUbi::CSEP0219	Ampicillin	Plant expression vector with Ubiquitin promoter and the CSEP0219 gene without signal peptide, cloned from pENTR211-CSEP0219	This study
pUbi::CSEP0174	Ampicillin	Plant expression vector with Ubiquitin promoter and the CSEP0174 gene without signal peptide, cloned from pENTR211-CSEP0174	This study
pUbi::CSEP0055	Ampicillin	Plant expression vector with Ubiquitin promoter and the CSEP0055 gene without signal peptide, cloned from pENTR211-CSEP0055	Sabelleck et al., 2025
pUbi::CSEP0142	Ampicillin	Plant expression vector with Ubiquitin promoter and the CSEP0142 gene without signal peptide, cloned from pENTR211-CSEP0142	This study
pUbi::CSEP0198	Ampicillin	Plant expression vector with Ubiquitin promoter and the CSEP0198 gene without signal peptide, cloned from pENTR211-CSEP0198	This study
pUbi::CSEP0232	Ampicillin	Plant expression vector with Ubiquitin promoter and the CSEP0232 gene without signal peptide, cloned from pENTR211-CSEP0232	This study
pGWB412-CSEP0214	Spectinomycin	Plant expression vector with Ubiquitin promoter and the CSEP0214 gene without signal peptide, cloned from pENTR211-CSEP0214	This study
pGWB412-CSEP0162	Spectinomycin	Plant expression vector with Ubiquitin promoter and the CSEP0162 gene without signal peptide, cloned from pENTR211-CSEP0162	This study
pGWB412-CSEP0219	Spectinomycin	Plant expression vector with Ubiquitin promoter and the CSEP0219 gene without signal peptide, cloned from pENTR211-CSEP0219	This study
pGWB412-CSEP0174	Spectinomycin	Plant expression vector with Ubiquitin promoter and the CSEP0174 gene without signal peptide, cloned from pENTR211-CSEP0174	This study
pGWB412-CSEP0142	Spectinomycin	Plant expression vector with Ubiquitin promoter and the CSEP0142 gene without signal peptide, cloned from pENTR211-CSEP0142	This study
pGWB412-CSEP0198	Spectinomycin	Plant expression vector with Ubiquitin promoter and the CSEP0198 gene without signal peptide, cloned from pENTR211-CSEP0198	This study
pGWB412-CSEP0232	Spectinomycin	Plant expression vector with Ubiquitin promoter and the CSEP0232 gene without signal peptide, cloned from pENTR211-CSEP0232	This study
pEDV6-gus	Gentamicin	pEDV6 containing the GUS, cloned from pENTR-GUS	Sabelleck et al., 2025
pEDV6-CSEP0214	Gentamicin	pEDV6 containing the CSEP0214 gene without signal peptide, cloned from pENTR211-CSEP0214	Sabelleck et al., 2025
pEDV6-CSEP0162	Gentamicin	pEDV6 containing the CSEP0162 gene without signal peptide, cloned from pENTR211-CSEP0162	This study
pEDV6-CSEP0219	Gentamicin	pEDV6 containing the CSEP0219 gene without signal peptide, cloned from pENTR211-CSEP0219	This study
pEDV6-CSEP0174	Gentamicin	pEDV6 containing the CSEP0174 gene without signal peptide, cloned from pENTR211-CSEP0174	This study
pENTR-MLA1	Kanamycin	pENTR containing the MLA1 gene from H. vulgare cv. Pallas near-isogenic line P01	This study
pENTR-RPS2	Kanamycin	pENTR containing the RPS2 gene from Arabidopsis thaliana	This study
pENTR-RPS5	Kanamycin	pENTR containing the RPS5 gene from Arabidopsis thaliana	This study
pENTR-RPS5 (D266E)	Kanamycin	pENTR containing the RPS5 (D266E) gene after site directed mutagenesis in pENTR-RPS5	This study
pENTR-ZAR1 (CC)	Kanamycin	pENTR containing the CC domain of the ZAR1 gene from Arabidopsis thaliana (amino acids 1-144)	This study
pENTR-RPS4 (TIR)	Kanamycin	pENTR containing the TIR domain of the RPS4 gene from Arabidopsis thaliana (amino acids 1-235)	This study
pENTR-SNC1 (TIR)	Kanamycin	pENTR containing the TIR domain of the SNC1 gene from Arabidopsis thaliana (amino acids 1-226)	This study
pENTR-ADR1	Kanamycin	pENTR containing the ADR1 gene from Arabidopsis thaliana	This study
pENTR-NRG1.1	Kanamycin	pENTR containing the NRG1.1 gene from Arabidopsis thaliana	This study
pENTR-NRG1.1 (D485V)	Kanamycin	pENTR containing the NRG1.1 (D485V) gene after site directed mutagenesis in pENTR-NRG1.1	This study
pB7FWG2-MLA1	Spectinomycin	Plant expression vector with 35S promoter and MLA1 tagged with C-terminal GFP	This study
pMDC7-T7-RPM1-mYFP-HA	Spectinomycin	Plant expression vector with estradiol inducible 35S promoter and RPM1 tagged with N-teminal T7 and C-terminal mYFP and HA	Gao et al., 2011
pMDC7-T7-RPM1(DV)-mYFP-HA	Spectinomycin	Plant expression vector with estradiol inducible 35S promoter and RPM1 (D505V) tagged with N-teminal T7 and C-terminal mYFP and HA	Gao et al., 2011
pMDC7-RPS2-mYFP-HA	Spectinomycin	Plant expression vector with estradiol inducible 35S promoter and RPS2 tagged with C-terminal mYFP and HA, cloned from pENTR-RPS2	This study
pMDC7-RPS5(DE)-mYFP-HA	Spectinomycin	Plant expression vector with estradiol inducible 35S promoter and RPS5 (D266E) tagged with C-terminal mYFP and HA, cloned from pENTR-RPS5(D266E)	This study
pMDC7-ZAR1(CC)-mYFP-HA	Spectinomycin	Plant expression vector with estradiol inducible 35S promoter and ZAR1 (CC) tagged with C-terminal mYFP and HA, cloned from pENTR-ZAR1(CC)	This study
pMDC7-RPS4(TIR)-mYFP-HA	Spectinomycin	Plant expression vector with estradiol inducible 35S promoter and RPS4 (TIR) tagged with C-terminal mYFP and HA, cloned from pENTR-RPS4(TIR)	This study
pMDC7-SNC1(TIR)-mYFP-HA	Spectinomycin	Plant expression vector with estradiol inducible 35S promoter and SNC1 (TIR) tagged with C-terminal mYFP and HA, cloned from pENTR-SNC1(TIR)	This study
pMDC7-ADR1-mYFP-HA	Spectinomycin	Plant expression vector with estradiol inducible 35S promoter and ADR1 tagged with C-terminal mYFP and HA, cloned from pENTR-ADR1	This study
pMDC7-NRG1.1(DV)-mYFP-HA	Spectinomycin	Plant expression vector with estradiol inducible 35S promoter and NRG1.1 (D485V) tagged with C-terminal mYFP and HA, cloned from pENTR-NRG1.1(D485V)	This study
pDONR221-T7-RPM1(DV)	Kanamycin	pDONR221 containing RPM1 (D505V) tagged with N-teminal T7, recloned from pMDC7-T7-RPM1-mYFP-HA	This study
pMDC7-T7-RPM1(DV)	Spectinomycin	Plant expression vector with estradiol inducible 35S promoter and RPM1 tagged with N-teminal T7, cloned from pDONR221-T7-RPM1(DV)	This study
pENTR-eCFP	Kanamycin	pENTR containing the eCFP gene, cloned from pK7WGC2	This study
pGWB412-eCFP	Spectinomycin	Plant expression vector with 35S promoter and eCFP tagged with N-terminal FLAG	This study
pENTR-AvrA1	Kanamycin	pENTR containing the AvrA1 gene from Blumeria hordei	ThermoFisher Scientific
pMDC7-mYFP-AvrA1	Spectinomycin	Plant expression vector with estradiol inducible 35S promoter and AvrA1 tagged with N-terminal mYFP, cloned from pENTR-AvrA1	This study
pIPKTA30N-hrpE	Ampicillin	pIPKTA30N containing a fragment of the hrpE gene for transient-induced gene silencing (non-plant control)	Li et al., 2024
pIPKTA30N-CSEP0214	Ampicillin	pIPKTA30N containing the CSEP0214 gene for host-induced gene silencing of CSEP0214 in barley epidermal cells, cloned from pENTR211-CSEP0214	This study
pIPKTA30N-CSEP0055	Ampicillin	pIPKTA30N containing the CSEP0055 gene for host-induced gene silencing of CSEP0055 in barley epidermal cells, cloned from pENTR211-CSEP0055	This study
pIPKTA30N-VPS18	Ampicillin	pIPKTA30N containing a fragment of the VPS18 gene for transient-induced gene silencing of VPS18 in barley epidermal cells, cloned from pENTR-VPS18-RNAi	Sabelleck et al., 2025
pIPKTA30N-MON1	Ampicillin	pIPKTA30N containing the MON1 gene for transient-induced gene silencing of VPS18 in barley epidermal cells, cloned from pENTR-MON1	This study
pIPKTA30N-AP1-γ2	Ampicillin	pIPKTA30N containing a fragment of the AP1-γ2 gene for transient-induced gene silencing of VPS18 in barley epidermal cells, cloned from pENTR-AP1-γ2-RNAi	This study
pIPKTA30N-SINA6	Ampicillin	pIPKTA30N containing a fragment of the SINA6 gene for transient-induced gene silencing of VPS18 in barley epidermal cells, cloned from pENTR-SINA6-RNAi	This study
pB4nRGW-CSEP0174	Spectinomycin	Plant expression vector with 35S promoter, N-terminal fragment of RFP for BiFC, N-terminally taggged to CSEP0174, cloned from pENTR211-CSEP0174	This study
pB4nRGW-CSEP0219	Spectinomycin	Plant expression vector with 35S promoter, N-terminal fragment of RFP for BiFC, N-terminally taggged to CSEP0219, cloned from pENTR211-CSEP0219	This study
pB4cRGW-AP1-γ2	Spectinomycin	Plant expression vector with 35S promoter, C-terminal fragment of RFP for BiFC, N-terminally taggged to AP1-γ2, cloned from pENTR-AP1-γ2	This study
pB4cRGW-SINA6	Spectinomycin	Plant expression vector with 35S promoter, C-terminal fragment of RFP for BiFC, N-terminally taggged to AP1-γ2, cloned from pENTR-SINA6	This study
pAS2-1-CSEP0162	Ampicillin	Yeast two-hybrid vector with DNA-binding domain, N-terminally tagged to CSEP0162, cloned from pENTR211-CSEP0162, Tryptophan marker	This study
pACT2-CSEP0142	Ampicillin	Yeast two-hybrid vector with activation domain, N-terminally tagged to CSEP0142, cloned from pENTR211-CSEP0142, Leucine marker	This study
pACT2-CSEP0164	Ampicillin	Yeast two-hybrid vector with activation domain, N-terminally tagged to CSEP0164, cloned from pENTR211-CSEP0164, Leucine marker	This study
pACT2-CSEP0198	Ampicillin	Yeast two-hybrid vector with activation domain, N-terminally tagged to CSEP0198, cloned from pENTR211-CSEP0198, Leucine marker	This study
pACT2-CSEP0214	Ampicillin	Yeast two-hybrid vector with activation domain, N-terminally tagged to CSEP0214, cloned from pENTR211-CSEP0214, Leucine marker	This study
pACT2-CSEP0232	Ampicillin	Yeast two-hybrid vector with activation domain, N-terminally tagged to CSEP0232, cloned from pENTR211-CSEP0232, Leucine marker	This study
pACT2-CSEP0253	Ampicillin	Yeast two-hybrid vector with activation domain, N-terminally tagged to CSEP0253, cloned from pENTR211-CSEP0253, Leucine marker	This study
pAS2-1-CSEP0174	Ampicillin	Yeast two-hybrid vector with DNA-binding domain, N-terminally tagged to CSEP0174, cloned from pENTR211-CSEP0174, Tryptophan marker	This study
pAS2-1-CSEP0219	Ampicillin	Yeast two-hybrid vector with DNA-binding domain, N-terminally tagged to CSEP0219, cloned from pENTR211-CSEP0219, Tryptophan marker	This study
pACT2-AP1-γ2	Ampicillin	Yeast two-hybrid vector with activation domain, N-terminally tagged to AP1-γ2, cloned from pENTR-AP1-γ2, Leucine marker	This study
pACT2-SINA1	Ampicillin	Yeast two-hybrid vector with activation domain, N-terminally tagged to SINA1, cloned from pENTR-SINA1, Leucine marker	This study
pACT2-SINA2	Ampicillin	Yeast two-hybrid vector with activation domain, N-terminally tagged to SINA2, cloned from pENTR-SINA2, Leucine marker	This study
pACT2-SINA3	Ampicillin	Yeast two-hybrid vector with activation domain, N-terminally tagged to SINA3, cloned from pENTR-SINA3, Leucine marker	This study
pACT2-SINA6	Ampicillin	Yeast two-hybrid vector with activation domain, N-terminally tagged to SINA6, cloned from pENTR-SINA6, Leucine marker	This study
pACT2-SINA7	Ampicillin	Yeast two-hybrid vector with activation domain, N-terminally tagged to SINA7, cloned from pENTR-SINA7, Leucine marker	This study
pENTR-(SP)-RFP-QRPL	Kanamycin	pENTR containing (SP)-RFP-QRPL, cloned using (SP)-RFP-AFVY as template for PCR amplification	This study
pRS415-GPD-(SP)-RFP-AFVY	Ampicillin	(SP)-RFP-AFVY cloned in yeast expression vector pRS415-GPD-ccdB, GPD promoter, Leucine marker, low copy number	This study
pRS415-GPD-(SP)-RFP-QRPL	Ampicillin	(SP)-RFP-QRPL cloned in yeast expression vector pRS415-GPD-ccdB, GPD promoter, Leucine marker, low copy number	This study
pTPI1-GFP-HDEL	Ampicillin	Integration of SS-GFP-HDEL in genome, auxotrophic marker URA3. Marker for yeast endoplasmic reticulum (ER).	Addgene (ZJOM144, plasmid #133630)

### Sheet: Cellular markers
Marker/construct	Labels	Reference
(SP)–mCherry–HDEL	ER lumen	Nelson et al., 2007
ST–YFP	Golgi	Brandizzi et al., 2002
mCherry-ROR2	Plasma membrane	Sabelleck et al., 2025
(SP)-RFP-AFVY	Vacoule	Hunter et al., 2007
pUbi::ERD2-mYFP	ER and Golgi	This study
