## Supplemental Table 6 for "Powdery mildew fungi block plant vacuolar traffic to suppress immunity"

### Sheet: Sheet1
Supplemental Data Table 6 - Information regarding plant infiltration experiments.
Figure	Experiment	DNA construct (See Extended Data Table 4 for more information)	Density (OD600)	Information regarding the experiment
Figure 3C,D	Cell death assay	pB7FWG2-MLA1	0.3	Transformation was performed by agroinfiltration, 20 mM estradiol was sprayed 24 h after agroinfiltration, and cell death was quantified 24 h after estradiol induction
		pMDC7-mYFP-AvrA1	0.3
		pGWB412-eCFP	0.6
		pGWB412-VPS4(E232Q)	0.6
		P19	0.1
Figure 3E,F	Cell death assay	pMDC7-T7-RPM1-mYFP-HA	0.3	Transformation was performed by agroinfiltration, 20 mM estradiol was sprayed 24 h after agroinfiltration, and cell death was quantified 24 h after estradiol induction
		pMDC7-T7-RPM1(DV)-mYFP-HA	0.3
		pGWB412-eCFP	0.6
		pGWB412-VPS4(E232Q)	0.6
		P19	0.1
Figure 3G,H	Cell death assay	pMDC7-T7-RPM1-mYFP-HA	0.3	Transformation was performed by agroinfiltration, 30 mM Wortmannin was infiltrated 1 h after agroinfiltration, 20 mM estradiol was sprayed 24 h after agroinfiltration, and cell death was quantified 24 h after estradiol induction
		P19	0.1
Figure 4A,B	Cell death assay	pK7WGF2-EV (GFP)	0.3	Transformation was performed by agroinfiltration, 20 mM estradiol was sprayed 24 h after agroinfiltration, and cell death was quantified 24 h after estradiol induction
		pMDC7-RPM1(DV)-mYFP-HA	0.3
		pMDC7-RPS2-mYFP-HA	0.15
		pMDC7-RPS5(DE)-mYFP-HA	0.15
		pMDC7-ZAR1(CC)-mYFP-HA	0.3
		pMDC7-RPS4(TIR)-mYFP-HA	0.3
		pMDC7-SNC1(TIR)-mYFP-HA	0.3
		pMDC7-ADR1-mYFP-HA	0.3
		pMDC7-NRG1.1(DV)-mYFP-HA	0.15
		pGWB412-VPS4	0.6
		pGWB412-VPS4(E232Q)	0.6
		P19	0.1
Figure 4C,D	Cell death assay	pK7WGF2-EV (GFP)	0.3	Transformation was performed by agroinfiltration, 20 mM estradiol was sprayed 48 h after agroinfiltration, and cell death was quantified 24 h after estradiol induction
		pMDC7-RPM1(DV)-mYFP-HA	0.3
		pMDC7-RPS2-mYFP-HA	0.15
		pMDC7-RPS5(DE)-mYFP-HA	0.15
		pMDC7-ZAR1(CC)-mYFP-HA	0.3
		pMDC7-RPS4(TIR)-mYFP-HA	0.3
		pMDC7-SNC1(TIR)-mYFP-HA	0.3
		pMDC7-ADR1-mYFP-HA	0.3
		pMDC7-NRG1.1(DV)-mYFP-HA	0.15
		pGWB412-VPS4	0.6
		pGWB412-VPS4(E232Q)	0.6
		P19	0.1
Figure 4E,F	Cell death assay	pMDC7-RPM1(DV)-mYFP-HA	0.3	Transformation was performed by agroinfiltration, 30 mM Wortmannin was infiltrated 1 h or 23 h after agroinfiltration, 20 mM estradiol was sprayed 24 h after agroinfiltration, and cell death was quantified 24 h after estradiol induction
		P19	0.1
Figure 4G,H and Supplemental Figure 8	Cytosolic calcium influx and cell death assay	pMDC7-RPM1(DV)-mYFP-HA	0.3	Transformation was performed by agroinfiltration, leaf discs were taken 24 h after agroinfiltration and incubated in ddH2O overnight, then the medium was replaced by ddH2O containing 50 µM estradiol. Cytosolic calcium influx and cell death were quantified in parallel taking one measurment every hour
		pGWB412-EV (FLAG)	0.3
		pGWB412-VPS4(E232Q)	0.3
		P19	0.1
Figure 5B,C	Cell death assay	pMDC7-RPM1-mYFP-HA	0.3	Transformation was performed by agroinfiltration, 20 mM estradiol was sprayed 48 h after agroinfiltration, and cell death was quantified 24 h after estradiol induction
		pMDC7-RPM1(DV)-mYFP-HA	0.3
		pK7WGF2-EV (GFP)	0.6
		pGWB412-CSEP0162	0.6
		pGWB412-CSEP0142	0.6
		p19	0.1
Figure 5D,E	Cell death assay	pMDC7-RPM1-mYFP-HA	0.3	Transformation was performed by agroinfiltration, 20 mM estradiol was sprayed 48 h after agroinfiltration, and cell death was quantified 24 h after estradiol induction
		pMDC7-RPM1(DV)-mYFP-HA	0.3
		pK7WGF2-EV (GFP)	0.6
		pGWB412-CSEP0162	0.6
		pGWB412-CSEP0198	0.6
		p19	0.1
Figure 5F,G	Cell death assay	pMDC7-RPM1-mYFP-HA	0.3	Transformation was performed by agroinfiltration, 20 mM estradiol was sprayed 48 h after agroinfiltration, and cell death was quantified 24 h after estradiol induction
		pMDC7-RPM1(DV)-mYFP-HA	0.3
		pK7WGF2-EV (GFP)	0.6
		pGWB412-CSEP0162	0.6
		pGWB412-CSEP0232	0.6
		p19	0.1
Figure 5H,I	Cell death assay	pMDC7-RPM1-mYFP-HA	0.3	Transformation was performed by agroinfiltration, 20 mM estradiol was sprayed 48 h after agroinfiltration, and cell death was quantified 24 h after estradiol induction
		pMDC7-RPM1(DV)-mYFP-HA	0.3
		pK7WGF2-EV (GFP)	0.6
		pGWB412-CSEP0214	0.6
		pGWB412-CSEP0142	0.6
		p19	0.1
Supplemental Figure 6A	Cell death assay	pMDC7-T7-RPM1-mYFP-HA	0.3	Transformation was performed by agroinfiltration, 20 mM estradiol was sprayed 24 h after agroinfiltration, and cell death was quantified 24 h after estradiol induction
		pMDC7-T7-RPM1(DV)-mYFP-HA	0.3
		pGWB412-eCFP	0.6
		pGWB412-VPS4(E232Q)	0.6
		P19	0.1
Supplemental Figure 6B	Cell death assay	pMDC7-T7-RPM1-mYFP-HA	0.3	Transformation was performed by agroinfiltration, 20 mM estradiol was sprayed 24 h after agroinfiltration, and cell death was quantified 24 h after estradiol induction
		pMDC7-T7-RPM1(DV)-mYFP-HA	0.3
		pGWB412-eCFP	0.6
		pGWB412-VPS4(E232Q)	0.6
		P19	0.1
Supplemental Figure 7A,B	Cell death assay	pMDC7-RPM1-mYFP-HA	0.3	Transformation was performed by agroinfiltration, 20 mM estradiol was sprayed 48 h after agroinfiltration, and cell death was quantified 24 h after estradiol induction
		pMDC7-RPM1(DV)-mYFP-HA	0.3
		pK7WGF2-EV (GFP)	0.6
		pGWB412-CSEP0162	0.6
		pGWB412-CSEP0214	0.6
		p19	0.1
Supplemental Figure 7C,D	Cell death assay	pK7WGF2-EV (GFP)	0.3	Transformation was performed by agroinfiltration, 20 mM estradiol was sprayed 48 h after agroinfiltration, and cell death was quantified 24 h after estradiol induction
		pMDC7-SNC1(TIR)-mYFP-HA	0.3
		pK7WGF2-EV (GFP)	0.6
		pGWB412-CSEP0162	0.6
		pGWB412-CSEP0214	0.6
		p19	0.1
Supplemental Figure 7E,F	Cell death assay	pMDC7-RPM1-mYFP-HA	0.3	Transformation was performed by agroinfiltration, 20 mM estradiol was sprayed 48 h after agroinfiltration, and cell death was quantified 24 h after estradiol induction
		pMDC7-RPM1(DV)-mYFP-HA	0.3
		pK7WGF2-EV (GFP)	0.6
		pGWB412-CSEP0174	0.6
		pGWB412-CSEP0219	0.6
		p19	0.1
Supplemental Figure 7G,H	Cell death assay	pK7WGF2-EV (GFP)	0.3	Transformation was performed by agroinfiltration, 20 mM estradiol was sprayed 48 h after agroinfiltration, and cell death was quantified 24 h after estradiol induction
		pMDC7-SNC1(TIR)-mYFP-HA	0.3
		pK7WGF2-EV (GFP)	0.6
		pGWB412-CSEP0174	0.6
		pGWB412-CSEP0219	0.6
		p19	0.1
Supplemental Figure 7I,J	Cell death assay	pMDC7-RPM1-mYFP-HA	0.3	Transformation was performed by agroinfiltration, 20 mM estradiol was sprayed 48 h after agroinfiltration, and cell death was quantified 24 h after estradiol induction
		pMDC7-RPM1(DV)-mYFP-HA	0.3
		pK7WGF2-EV (GFP)	0.6
		pGWB412-VPS18(RING)	0.6
		pGWB412-VPS41(RING)	0.6
		p19	0.1
Supplemental Figure 7K,L	Cell death assay	pK7WGF2-EV (GFP)	0.3	Transformation was performed by agroinfiltration, 20 mM estradiol was sprayed 48 h after agroinfiltration, and cell death was quantified 24 h after estradiol induction
		pMDC7-SNC1(TIR)-mYFP-HA	0.3
		pK7WGF2-EV (GFP)	0.6
		pGWB412-VPS18(RING)	0.6
		pGWB412-VPS41(RING)	0.6
		p19	0.1
