## Supplemental Table 7 for "Powdery mildew fungi block plant vacuolar traffic to suppress immunity"

### Sheet: Sheet1
Supplementary Data Table 7 - Antibodies used in this study.
Antibody name	Produced in	Dilution	ID	Company
α-HA	Rat	1:1000 in 0.5% skim milk in TBST	75525500	Roche Diagnostics GmbH, Mannheim, Germany
α-Flag	Mouse	1:3000 in 0.5% skim milk in TBST	F3165	Merck KGaA, Darmstadt, Germany
α-mouse-HRP	Goat	1:4000 in 0.5% skim milk in TBST	A4416	Merck KGaA, Darmstadt, Germany
α-rat-HRP	Goat	1:4000 in 0.5% skim milk in TBST	A9037	Merck KGaA, Darmstadt, Germany
